# Neurite Density and Free Water in the Gray and White Matter of Early Psychosis Patients

**DOI:** 10.1101/2024.09.09.612136

**Authors:** Peter C. Van Dyken, Ali R. Khan, Lena Palaniyappan

## Abstract

Diffusion weighted imaging has been frequently used to characterize the white matter in patients with schizophrenia, but the most commonly used model, diffusion tensor imaging (DTI), is not specific to the histological nature of microstructural changes. This is particularly true in the more complex grey matter tissue. Furthermore, DTI changes have not been consistently reported in early schizophrenia populations, but this does not exclude more subtle changes that may not affect the model fit. Recently developed biophysical models of diffusion, such as the neurite orientation dispersion and density imaging (NODDI) model, may overcome these issues by quantifying specific tissue subcompartments, capturing diffusion profiles characteristic of intra-neurite, extra-neurite, and free water space. We applied the NODDI model to early schizophrenia patients (n=54) and healthy controls (n=51) from the Human Connectome Project - Early Psychosis dataset, investigating both the grey and white matter. We observed a diffuse, increased free water fraction throughout the grey matter, especially in the left insula, though there were not notable changes in the white matter. The spatial variation in the grey matter free water was not fully explained by the partial volume effects from the cerebrospinal fluid, indicating a role for tissue edema. The role of vasogenic processes in early stages of psychosis that may precede white matter anomalies documented in later disease stages warrant further investigation.
