## Supplementary material for "Neurite Density and Free Water in the Gray and White Matter of Early Psychosis Patients": Global Surface Statistics

### Sheet: Sheet1
param	index	coef	err	df	t	pval	pvalcorr
AD	groupPatient	-0.27671	0.195386	109.685	-1.41622	0.159544	0.478633
AD	hemisphereR	0.0784839	0.0569344	103	1.3785	0.171037	0.478633
AD	hemisphereR:groupPatient	0.0401821	0.0793913	103	0.506127	0.613849	0.613849
FA	groupPatient	-0.12124	0.212696	108.424	-0.570016	0.569846	0.641695
FA	hemisphereR	-0.091445	0.0574651	103	-1.59131	0.114604	0.343811
FA	hemisphereR:groupPatient	-0.0799329	0.0801312	103	-0.997525	0.320847	0.641695
MD	groupPatient	-0.199954	0.194454	108.534	-1.02828	0.306102	0.612205
MD	hemisphereR	0.0941767	0.0529116	103	1.77989	0.0780435	0.234131
MD	hemisphereR:groupPatient	0.0640053	0.0737817	103	0.867496	0.387687	0.612205
RD	groupPatient	-0.13949	0.196096	107.803	-0.711335	0.478413	0.588161
RD	hemisphereR	0.0983055	0.0507871	103	1.93564	0.0556536	0.166961
RD	hemisphereR:groupPatient	0.0746852	0.0708192	103	1.05459	0.29408	0.588161
csf	groupPatient	0.252288	0.200606	115.472	1.25763	0.105532	0.316596
csf	hemisphereR	-0.0785336	0.074546	103	-1.05349	0.294581	0.316596
csf	hemisphereR:groupPatient	-0.153823	0.103949	103	-1.47979	0.141981	0.316596
ndi	groupPatient	-0.383237	0.202456	103.497	-1.89294	0.0305795	0.061159
ndi	hemisphereR	-0.112492	0.0320901	103	-3.50549	0.000676294	0.00202888
ndi	hemisphereR:groupPatient	-0.0244473	0.0447475	103	-0.546338	0.586015	0.586015
odi	groupPatient	-0.132207	0.212988	104.079	-0.620726	0.268068	0.804205
odi	hemisphereR	-0.0204337	0.0374336	103	-0.545867	0.586338	0.951827
odi	hemisphereR:groupPatient	0.0373485	0.0521986	103	0.715509	0.475914	0.951827
thickness	groupPatient	-0.918993	0.19296	110.41	-4.76261	2.92352e-06	8.77057e-06
thickness	hemisphereR	0.104015	0.0584371	103	1.77994	0.0780341	0.156068
thickness	hemisphereR:groupPatient	0.00547071	0.0814867	103	0.0671362	0.946603	0.946603
v_iso	groupPatient	0.430502	0.204218	104.413	2.10805	0.0187101	0.0561302
v_iso	hemisphereR	0.0876963	0.0377603	103	2.32244	0.0221761	0.0561302
v_iso	hemisphereR:groupPatient	0.0122899	0.0526543	103	0.233407	0.815908	0.815908
