## Supplementary material for "Neurite Density and Free Water in the Gray and White Matter of Early Psychosis Patients": ROI Surface Statistics

### Sheet: Sheet1
param	lobe	hemisphere	model	intercept	beta	pval	statistic	nobs	df_model	df_resid	pvalcorr
AD	central	L	group	0.000689467	-3.63175e-06	0.179318	-1.35234	105	4	100	0.358637
AD	central	R	group	0.000689744	-2.68056e-06	0.286442	-1.07168	105	4	100	0.501273
AD	cingulate	L	group	0.00072457	-2.2813e-06	0.40286	-0.840093	105	4	100	0.583173
AD	cingulate	R	group	0.000727835	-7.72748e-07	0.782979	-0.276181	105	4	100	0.843208
AD	frontal	L	group	0.000719076	6.05641e-09	0.998252	0.00219583	105	4	100	0.998252
AD	frontal	R	group	0.000725182	2.16721e-06	0.416552	0.815802	105	4	100	0.583173
AD	insula	L	group	0.000732235	-5.78733e-06	0.0554597	-1.93787	105	4	100	0.155287
AD	insula	R	group	0.000751775	-3.59341e-06	0.175007	-1.36599	105	4	100	0.358637
AD	occipital	L	group	0.000670721	-6.86081e-06	0.00153467	-3.2577	105	4	100	0.0214854
AD	occipital	R	group	0.000672922	-5.17791e-06	0.0114972	-2.57471	105	4	100	0.0804805
AD	parietal	L	group	0.00071837	-4.97271e-06	0.0250665	-2.27458	105	4	100	0.116977
AD	parietal	R	group	0.000721887	-4.22046e-06	0.0344551	-2.14402	105	4	100	0.120593
AD	temporal	L	group	0.000690324	-2.29084e-06	0.465887	-0.731989	105	4	100	0.592948
AD	temporal	R	group	0.000696614	-1.52278e-06	0.619558	-0.498027	105	4	100	0.722818
FA	central	L	group	0.150761	0.00227733	0.252712	1.15043	105	4	100	0.707593
FA	central	R	group	0.146886	0.00092339	0.588279	0.543086	105	4	100	0.848137
FA	cingulate	L	group	0.156531	-0.000434811	0.799391	-0.254812	105	4	100	0.910739
FA	cingulate	R	group	0.155542	-0.000915559	0.605812	-0.517699	105	4	100	0.848137
FA	frontal	L	group	0.146847	-0.000117077	0.936521	-0.0798435	105	4	100	0.936521
FA	frontal	R	group	0.140229	-0.000317418	0.845686	-0.195131	105	4	100	0.910739
FA	insula	L	group	0.162349	-0.00716788	0.000362159	-3.69239	105	4	100	0.00507022
FA	insula	R	group	0.162048	-0.00468215	0.0192716	-2.37872	105	4	100	0.124466
FA	occipital	L	group	0.137764	0.000967806	0.564501	0.578093	105	4	100	0.848137
FA	occipital	R	group	0.133684	0.000910551	0.555507	0.591519	105	4	100	0.848137
FA	parietal	L	group	0.147261	-0.000831838	0.589974	-0.540616	105	4	100	0.848137
FA	parietal	R	group	0.145575	-0.000490619	0.743798	-0.327733	105	4	100	0.910739
FA	temporal	L	group	0.13431	-0.00187153	0.21463	-1.24886	105	4	100	0.707593
FA	temporal	R	group	0.135588	-0.0034573	0.0266712	-2.24953	105	4	100	0.124466
MD	central	L	group	0.000597553	-4.21678e-06	0.0546892	-1.94414	105	4	100	0.215695
MD	central	R	group	0.000599821	-2.67353e-06	0.193521	-1.30904	105	4	100	0.451548
MD	cingulate	L	group	0.000623116	-1.36278e-06	0.507726	-0.664773	105	4	100	0.88852
MD	cingulate	R	group	0.000626581	2.45047e-07	0.907275	0.116772	105	4	100	0.907275
MD	frontal	L	group	0.000624316	5.99776e-07	0.790573	0.266278	105	4	100	0.907275
MD	frontal	R	group	0.000633518	2.43151e-06	0.264589	1.12191	105	4	100	0.529178
MD	insula	L	group	0.000624232	-2.90715e-07	0.88964	-0.139113	105	4	100	0.907275
MD	insula	R	group	0.000641383	2.22061e-07	0.905588	0.118907	105	4	100	0.907275
MD	occipital	L	group	0.000588701	-6.38976e-06	0.000602098	-3.54342	105	4	100	0.00842938
MD	occipital	R	group	0.000592629	-5.00936e-06	0.00457111	-2.90127	105	4	100	0.0319978
MD	parietal	L	group	0.000623664	-3.41329e-06	0.0720724	-1.81791	105	4	100	0.215695
MD	parietal	R	group	0.000627572	-3.0308e-06	0.0770339	-1.78659	105	4	100	0.215695
MD	temporal	L	group	0.000606863	-6.16798e-07	0.800124	-0.253861	105	4	100	0.907275
MD	temporal	R	group	0.000611656	8.33336e-07	0.737594	0.335975	105	4	100	0.907275
RD	central	L	group	0.000551596	-4.5093e-06	0.0360873	-2.12458	105	4	100	0.168407
RD	central	R	group	0.00055486	-2.67001e-06	0.180435	-1.34884	105	4	100	0.384164
RD	cingulate	L	group	0.000572389	-9.03516e-07	0.638752	-0.47088	105	4	100	0.75611
RD	cingulate	R	group	0.000575955	7.53945e-07	0.702102	0.383583	105	4	100	0.75611
RD	frontal	L	group	0.000576936	8.96636e-07	0.674264	0.421542	105	4	100	0.75611
RD	frontal	R	group	0.000587686	2.56367e-06	0.219522	1.23555	105	4	100	0.384164
RD	insula	L	group	0.00057023	2.45759e-06	0.199731	1.29085	105	4	100	0.384164
RD	insula	R	group	0.000586188	2.1298e-06	0.247158	1.16409	105	4	100	0.384468
RD	occipital	L	group	0.000547691	-6.15424e-06	0.0011021	-3.36066	105	4	100	0.0154293
RD	occipital	R	group	0.000552482	-4.92508e-06	0.00574665	-2.82269	105	4	100	0.0402266
RD	parietal	L	group	0.000576311	-2.63358e-06	0.164257	-1.40118	105	4	100	0.384164
RD	parietal	R	group	0.000580415	-2.43598e-06	0.161477	-1.41056	105	4	100	0.384164
RD	temporal	L	group	0.000565133	2.20223e-07	0.919843	0.100886	105	4	100	0.919843
RD	temporal	R	group	0.000569177	2.01139e-06	0.385196	0.872186	105	4	100	0.539275
csf	central	L	group	4.76015e-18	-5.31024e-17	0.0136339	-2.5112	105	4	100	0.0393284
csf	central	R	group	-1.67228e-17	-3.83113e-17	0.0726299	-1.8143	105	4	100	0.11298
csf	cingulate	L	group	6.98877e-17	8.13006e-17	0.0140458	2.5	105	4	100	0.0393284
csf	cingulate	R	group	-9.89944e-17	1.59231e-17	0.676731	0.418154	105	4	100	0.861294
csf	frontal	L	group	-7.17851e-17	2.65353e-17	0.0635839	1.87591	105	4	100	0.111272
csf	frontal	R	group	4.48991e-17	7.49805e-17	0.0231959	2.30564	105	4	100	0.0541238
csf	insula	L	group	5.59481e-17	1.67686e-17	0.37517	0.890808	105	4	100	0.525239
csf	insula	R	group	7.26438e-18	-2.05788e-18	0.810525	-0.240383	105	4	100	0.871376
csf	occipital	L	group	7.32575e-18	-1.26045e-17	0.0312786	-2.18428	105	4	100	0.0625572
csf	occipital	R	group	3.78997e-15	-6.03445e-16	1.03538e-06	-5.20552	105	4	100	7.24766e-06
csf	parietal	L	group	5.66372e-17	-4.0591e-17	0.00154855	-3.25487	105	4	100	0.00722656
csf	parietal	R	group	-4.68242e-18	2.3895e-18	0.871376	0.162327	105	4	100	0.871376
csf	temporal	L	group	1.30661e-17	-4.12449e-17	7.47217e-08	-5.80943	105	4	100	1.0461e-06
csf	temporal	R	group	2.17846e-17	2.06823e-18	0.743406	0.328255	105	4	100	0.867306
ndi	central	L	group	0.367547	-0.00277404	0.171185	-0.954026	105	4	100	0.197288
ndi	central	R	group	0.368496	-0.00493142	0.0377679	-1.79587	105	4	100	0.0881251
ndi	cingulate	L	group	0.346708	-0.00452967	0.0875773	-1.36552	105	4	100	0.131614
ndi	cingulate	R	group	0.34992	-0.00636212	0.0349084	-1.83274	105	4	100	0.0881251
ndi	frontal	L	group	0.341464	-0.00357311	0.115121	-1.2071	105	4	100	0.146518
ndi	frontal	R	group	0.344284	-0.0039599	0.0940098	-1.32552	105	4	100	0.131614
ndi	insula	L	group	0.336303	-0.00648127	0.0280879	-1.93211	105	4	100	0.0881251
ndi	insula	R	group	0.332832	-0.00647627	0.0119505	-2.29368	105	4	100	0.0856884
ndi	occipital	L	group	0.396297	-0.00130899	0.301147	-0.522765	105	4	100	0.301147
ndi	occipital	R	group	0.389324	-0.00217331	0.183196	-0.90737	105	4	100	0.197288
ndi	parietal	L	group	0.367529	-0.00342464	0.0555493	-1.6075	105	4	100	0.111099
ndi	parietal	R	group	0.369809	-0.0029726	0.0782446	-1.42772	105	4	100	0.131614
ndi	temporal	L	group	0.351934	-0.00781742	0.0122412	-2.28406	105	4	100	0.0856884
ndi	temporal	R	group	0.343854	-0.00669451	0.024519	-1.99254	105	4	100	0.0881251
odi	central	L	group	0.48813	-0.0086218	0.0286729	-1.92283	105	4	100	0.205968
odi	central	R	group	0.500083	-0.00804517	0.029424	-1.91116	105	4	100	0.205968
odi	cingulate	L	group	0.434276	-0.000896345	0.42997	-0.176906	105	4	100	0.547234
odi	cingulate	R	group	0.442731	-0.00331668	0.245203	-0.692214	105	4	100	0.547234
odi	frontal	L	group	0.45896	-0.0013098	0.377555	-0.312765	105	4	100	0.547234
odi	frontal	R	group	0.485689	-0.00119983	0.393587	-0.270707	105	4	100	0.547234
odi	insula	L	group	0.413904	0.00622414	0.890374	1.23628	105	4	100	0.890374
odi	insula	R	group	0.418371	0.00551072	0.852007	1.05057	105	4	100	0.890374
odi	occipital	L	group	0.549573	-0.00598548	0.0825128	-1.3986	105	4	100	0.288795
odi	occipital	R	group	0.548917	-0.00618122	0.049432	-1.6659	105	4	100	0.230683
odi	parietal	L	group	0.494249	-0.00130964	0.351508	-0.382347	105	4	100	0.547234
odi	parietal	R	group	0.501409	-0.00238114	0.239743	-0.709789	105	4	100	0.547234
odi	temporal	L	group	0.486523	-0.00272962	0.289154	-0.557681	105	4	100	0.547234
odi	temporal	R	group	0.477412	0.00236457	0.68292	0.477342	105	4	100	0.79674
thickness	central	L	group	2.90478	-0.0885906	0.00050812	-3.38556	105	4	100	0.000646699
thickness	central	R	group	2.86513	-0.0995992	0.00028307	-3.56168	105	4	100	0.000495372
thickness	cingulate	L	group	3.23122	-0.13088	0.000251105	-3.59704	105	4	100	0.000495372
thickness	cingulate	R	group	3.48115	-0.121189	0.000184567	-3.68687	105	4	100	0.000430656
thickness	frontal	L	group	3.02017	-0.110073	6.69152e-05	-3.97344	105	4	100	0.000187363
thickness	frontal	R	group	3.15195	-0.0957457	0.000369644	-3.48208	105	4	100	0.000575001
thickness	insula	L	group	3.85748	-0.151779	2.56442e-07	-5.37009	105	4	100	3.59019e-06
thickness	insula	R	group	3.77855	-0.106265	1.75837e-05	-4.33224	105	4	100	6.1543e-05
thickness	occipital	L	group	2.58399	-0.0608198	0.00245479	-2.8769	105	4	100	0.00245479
thickness	occipital	R	group	2.49893	-0.077022	0.00103521	-3.16266	105	4	100	0.00111484
thickness	parietal	L	group	2.86463	-0.0909753	0.000576538	-3.34673	105	4	100	0.000672628
thickness	parietal	R	group	2.98211	-0.0929039	0.00050656	-3.3865	105	4	100	0.000646699
thickness	temporal	L	group	3.44297	-0.116976	8.18142e-06	-4.52974	105	4	100	3.818e-05
thickness	temporal	R	group	3.42787	-0.116899	6.9471e-06	-4.57131	105	4	100	3.818e-05
v_iso	central	L	group	-5.08223	0.018172	0.438874	0.154219	105	4	100	0.438874
v_iso	central	R	group	-4.94946	0.151076	0.103785	1.26849	105	4	100	0.127388
v_iso	cingulate	L	group	-6.3635	0.111266	0.10919	1.23864	105	4	100	0.127388
v_iso	cingulate	R	group	-5.91758	0.226762	0.0102529	2.35442	105	4	100	0.0239234
v_iso	frontal	L	group	-5.90988	0.1998	0.0168458	2.1534	105	4	100	0.0336916
v_iso	frontal	R	group	-5.99226	0.237219	0.00647256	2.53063	105	4	100	0.0181232
v_iso	insula	L	group	-5.96647	0.431458	0.000289497	3.55503	105	4	100	0.00202648
v_iso	insula	R	group	-5.57924	0.323321	0.00405052	2.70187	105	4	100	0.0141768
v_iso	occipital	L	group	-6.01216	0.240102	0.0201087	2.07857	105	4	100	0.0345508
v_iso	occipital	R	group	-5.68244	0.225232	0.0222112	2.03573	105	4	100	0.0345508
v_iso	parietal	L	group	-5.51443	0.132434	0.124156	1.16123	105	4	100	0.133707
v_iso	parietal	R	group	-5.73707	0.138509	0.0943162	1.32367	105	4	100	0.127388
v_iso	temporal	L	group	-6.24356	0.313098	0.000116156	3.81938	105	4	100	0.00162619
v_iso	temporal	R	group	-5.91042	0.226165	0.00294842	2.81373	105	4	100	0.0137593
