## Supplementary material for "Neurite Density and Free Water in the Gray and White Matter of Early Psychosis Patients": White Matter ROI Statistics

### Sheet: Sheet1
desc	label	hierarchy	model	intercept	beta	pval	statistic	nobs	df_model	df_resid	pvalcorr	region
ndi	ACR	3	PANSSN	0.499211	-0.00075368	0.210309	-0.812178	53	3	49	0.290226	Anterior corona radiata
ndi	ACR	3	PANSSP	0.512983	-0.00213177	0.0431125	-1.75016	54	3	50	0.247486	Anterior corona radiata
ndi	ACR	3	group	0.469108	-0.00972444	0.0825581	-1.3982	105	3	101	0.247674	Anterior corona radiata
ndi	AL	2	PANSSN	0.506289	-0.00097373	0.0839144	-1.39995	53	3	49	0.173781	Anterior Lobe
ndi	AL	2	PANSSP	0.510399	-0.00137997	0.0723162	-1.48194	54	3	50	0.123971	Anterior Lobe
ndi	AL	2	group	0.483086	-0.00278463	0.298569	-0.530199	105	3	101	0.358283	Anterior Lobe
ndi	ALIC	3	PANSSN	0.4996	-0.00144592	0.0444478	-1.73574	53	3	49	0.224793	IC Anterior Limb
ndi	ALIC	3	PANSSP	0.493569	-0.0010519	0.180691	-0.921175	54	3	50	0.361382	IC Anterior Limb
ndi	ALIC	3	group	0.476597	-0.00200188	0.369264	-0.334722	105	3	101	0.492352	IC Anterior Limb
ndi	AT	2	PANSSN	0.500852	-0.000625071	0.195877	-0.86408	53	3	49	0.213684	Association Tracts
ndi	AT	2	PANSSP	0.504545	-0.00105298	0.14066	-1.08913	54	3	50	0.173025	Association Tracts
ndi	AT	2	group	0.479116	-0.00899811	0.0620112	-1.55103	105	3	101	0.257736	Association Tracts
ndi	BCC	3	PANSSN	0.609798	-0.000636024	0.243433	-0.700602	53	3	49	0.307494	CC Body
ndi	BCC	3	PANSSP	0.591157	0.000903437	0.769339	0.742396	54	3	50	0.769339	CC Body
ndi	BCC	3	group	0.554962	0.0131534	0.970877	1.91558	105	3	101	0.971099	CC Body
ndi	CGC	3	PANSSN	0.517842	-0.000771633	0.145541	-1.06727	53	3	49	0.268691	Cingulate gyrus
ndi	CGC	3	PANSSP	0.50534	-2.24995e-05	0.490944	-0.0228169	54	3	50	0.561078	Cingulate gyrus
ndi	CGC	3	group	0.461858	-0.00106838	0.436354	-0.160626	105	3	101	0.527703	Cingulate gyrus
ndi	CGH	3	PANSSN	0.392463	-0.00143533	0.0773243	-1.44562	53	3	49	0.224793	Hippocampus
ndi	CGH	3	PANSSP	0.411002	-0.00290012	0.014913	-2.23627	54	3	50	0.178956	Hippocampus
ndi	CGH	3	group	0.380927	-0.00800143	0.139682	-1.08759	105	3	101	0.259883	Hippocampus
ndi	CP	3	PANSSN	0.603748	-0.0013406	0.0669493	-1.52416	53	3	49	0.224793	Cerebral peduncle
ndi	CP	3	PANSSP	0.595485	-0.000580433	0.316016	-0.481827	54	3	50	0.421354	Cerebral peduncle
ndi	CP	3	group	0.606021	-0.0132327	0.023014	-2.02003	105	3	101	0.171406	Cerebral peduncle
ndi	CST	3	PANSSN	0.452018	-0.000976056	0.19233	-0.877196	53	3	49	0.288495	Corticospinal tract
ndi	CST	3	PANSSP	0.467552	-0.00245521	0.0499135	-1.67678	54	3	50	0.247486	Corticospinal tract
ndi	CST	3	group	0.500292	-0.00805189	0.181915	-0.912211	105	3	101	0.291064	Corticospinal tract
ndi	CT	2	PANSSN	0.616527	-0.000399818	0.326456	-0.452492	53	3	49	0.326456	Callosal Tracts
ndi	CT	2	PANSSP	0.605876	0.000536069	0.673511	0.452344	54	3	50	0.673511	Callosal Tracts
ndi	CT	2	group	0.564554	0.0106498	0.935873	1.5336	105	3	101	0.935873	Callosal Tracts
ndi	CWM	1	PANSSN	0.544443	-0.000895781	0.113196	-1.22511	53	3	49	0.113196	Core White Matter
ndi	CWM	1	PANSSP	0.544789	-0.00102297	0.152104	-1.03812	54	3	50	0.152104	Core White Matter
ndi	CWM	1	group	0.516075	-0.00341473	0.27652	-0.5952	105	3	101	0.27652	Core White Matter
ndi	CbT	2	PANSSN	0.611354	-0.00191339	0.0376176	-1.81764	53	3	49	0.173781	Cerebellar Tracts
ndi	CbT	2	PANSSP	0.621867	-0.0033476	0.00992398	-2.40639	54	3	50	0.119088	Cerebellar Tracts
ndi	CbT	2	group	0.574557	-0.00285884	0.365735	-0.344123	105	3	101	0.398983	Cerebellar Tracts
ndi	EC	3	PANSSN	0.44308	-0.000656136	0.180854	-0.920718	53	3	49	0.288495	External capsule
ndi	EC	3	PANSSP	0.452044	-0.0015073	0.0576631	-1.60258	54	3	50	0.247486	External capsule
ndi	EC	3	group	0.438148	-0.0114098	0.0191963	-2.09809	105	3	101	0.171406	External capsule
ndi	FL	2	PANSSN	0.495294	-0.000719236	0.180047	-0.923845	53	3	49	0.213684	Frontal Lobe
ndi	FL	2	PANSSP	0.499644	-0.000968129	0.179337	-0.926427	54	3	50	0.19564	Frontal Lobe
ndi	FL	2	group	0.473044	-0.00634343	0.153938	-1.02486	105	3	101	0.257736	Frontal Lobe
ndi	FX	3	PANSSN	0.424584	-0.000780556	0.21767	-0.78654	53	3	49	0.290226	Fornix
ndi	FX	3	PANSSP	0.449312	-0.00333741	0.00547505	-2.6428	54	3	50	0.131401	Fornix
ndi	FX	3	group	0.430929	-0.00110221	0.439752	-0.151982	105	3	101	0.527703	Fornix
ndi	FXST	3	PANSSN	0.484085	-0.00154498	0.0479271	-1.69798	53	3	49	0.224793	Fornix (cres)
ndi	FXST	3	PANSSP	0.483596	-0.00164206	0.0947936	-1.3299	54	3	50	0.286699	Fornix (cres)
ndi	FXST	3	group	0.454314	-0.0132343	0.0195982	-2.08927	105	3	101	0.171406	Fornix (cres)
ndi	GCC	3	PANSSN	0.584841	-0.000469455	0.324814	-0.457088	53	3	49	0.384598	CC Genu
ndi	GCC	3	PANSSP	0.576561	0.000357516	0.601673	0.259057	54	3	50	0.627832	CC Genu
ndi	GCC	3	group	0.543919	0.00702279	0.810742	0.884519	105	3	101	0.926562	CC Genu
ndi	IFO	3	PANSSN	0.422865	-0.00099779	0.0895292	-1.36318	53	3	49	0.224793	Inferior fronto-occipital fasciculus
ndi	IFO	3	PANSSP	0.422339	-0.00118637	0.11794	-1.19978	54	3	50	0.291388	Inferior fronto-occipital fasciculus
ndi	IFO	3	group	0.4279	-0.010164	0.0448876	-1.71303	105	3	101	0.17955	Inferior fronto-occipital fasciculus
ndi	LL	2	PANSSN	0.426133	-0.000913209	0.115854	-1.21099	53	3	49	0.173781	Limbic Lobe
ndi	LL	2	PANSSP	0.432461	-0.00151767	0.068438	-1.51182	54	3	50	0.123971	Limbic Lobe
ndi	LL	2	group	0.409215	-0.00840399	0.0734511	-1.46179	105	3	101	0.257736	Limbic Lobe
ndi	LT	2	PANSSN	0.463357	-0.00114143	0.04889	-1.68793	53	3	49	0.173781	Limbic Tracts
ndi	LT	2	PANSSP	0.466504	-0.00157499	0.0444011	-1.73556	54	3	50	0.123971	Limbic Tracts
ndi	LT	2	group	0.432872	-0.00585568	0.148611	-1.04782	105	3	101	0.257736	Limbic Tracts
ndi	ML	3	PANSSN	0.460607	-0.00155943	0.0381382	-1.81098	53	3	49	0.224793	Medial lemniscus
ndi	ML	3	PANSSP	0.470322	-0.00184486	0.0618714	-1.56563	54	3	50	0.247486	Medial lemniscus
ndi	ML	3	group	0.459307	-0.00970984	0.0656461	-1.52137	105	3	101	0.225072	Medial lemniscus
ndi	OL	2	PANSSN	0.517894	-0.000585313	0.141887	-1.08376	53	3	49	0.189182	Occipital Lobe
ndi	OL	2	PANSSP	0.521312	-0.000901843	0.108655	-1.24947	54	3	50	0.162982	Occipital Lobe
ndi	OL	2	group	0.471199	-0.00325142	0.248956	-0.680236	105	3	101	0.331941	Occipital Lobe
ndi	PCR	3	PANSSN	0.50408	-0.000693677	0.174377	-0.94607	53	3	49	0.288495	Posterior corona radiata
ndi	PCR	3	PANSSP	0.50074	-0.000497095	0.308919	-0.502046	54	3	50	0.421354	Posterior corona radiata
ndi	PCR	3	group	0.469231	-0.00528899	0.201283	-0.840584	105	3	101	0.301925	Posterior corona radiata
ndi	PCT	3	PANSSN	0.462598	-0.00157982	0.133547	-1.12256	53	3	49	0.267093	Pontine crossing tract
ndi	PCT	3	PANSSP	0.471114	-0.00249096	0.0955663	-1.32519	54	3	50	0.286699	Pontine crossing tract
ndi	PCT	3	group	0.479931	-0.0198655	0.0285676	-1.92427	105	3	101	0.171406	Pontine crossing tract
ndi	PL	2	PANSSN	0.531632	-0.00109402	0.0283915	-1.95104	53	3	49	0.173781	Posterior Lobe
ndi	PL	2	PANSSP	0.531799	-0.00113818	0.071265	-1.48991	54	3	50	0.123971	Posterior Lobe
ndi	PL	2	group	0.50233	-0.00444345	0.171824	-0.951449	105	3	101	0.257736	Posterior Lobe
ndi	PLIC	3	PANSSN	0.571142	-0.00140134	0.0936636	-1.33721	53	3	49	0.224793	IC Posterior Limb
ndi	PLIC	3	PANSSP	0.558863	-0.000496981	0.364796	-0.34761	54	3	50	0.460795	IC Posterior Limb
ndi	PLIC	3	group	0.576536	-0.00769361	0.146405	-1.05749	105	3	101	0.259883	IC Posterior Limb
ndi	PT	2	PANSSN	0.524827	-0.000992966	0.102533	-1.28433	53	3	49	0.173781	Projection Tracts
ndi	PT	2	PANSSP	0.525941	-0.00111845	0.144188	-1.07311	54	3	50	0.173025	Projection Tracts
ndi	PT	2	group	0.50724	-0.00734296	0.104704	-1.26325	105	3	101	0.257736	Projection Tracts
ndi	PTR	3	PANSSN	0.515832	-0.000978131	0.0866156	-1.38203	53	3	49	0.224793	Posterior thalamic radiation
ndi	PTR	3	PANSSP	0.515098	-0.000789352	0.207918	-0.820484	54	3	50	0.370891	Posterior thalamic radiation
ndi	PTR	3	group	0.472105	-0.00221014	0.345901	-0.397548	105	3	101	0.488331	Posterior thalamic radiation
ndi	PWM	1	PANSSN	0.491118	-0.000879333	0.0911876	-1.35265	53	3	49	0.113196	Peripheral White Matter
ndi	PWM	1	PANSSP	0.494088	-0.00110651	0.10571	-1.26589	54	3	50	0.152104	Peripheral White Matter
ndi	PWM	1	group	0.463639	-0.00690742	0.0965748	-1.31005	105	3	101	0.19315	Peripheral White Matter
ndi	RLIC	3	PANSSN	0.501152	-0.00160539	0.0185317	-2.14349	53	3	49	0.224793	IC Retrolenticular
ndi	RLIC	3	PANSSP	0.4954	-0.00100199	0.170377	-0.961848	54	3	50	0.361382	IC Retrolenticular
ndi	RLIC	3	group	0.471688	-0.00625147	0.151599	-1.03488	105	3	101	0.259883	IC Retrolenticular
ndi	SCC	3	PANSSN	0.653415	-9.18588e-06	0.495951	-0.0102005	53	3	49	0.517514	CC Splenium
ndi	SCC	3	PANSSP	0.65188	0.000177319	0.558075	0.146838	54	3	50	0.608809	CC Splenium
ndi	SCC	3	group	0.595863	0.0102953	0.917754	1.40029	105	3	101	0.971099	CC Splenium
ndi	SCR	3	PANSSN	0.553918	-0.000269078	0.383885	-0.296937	53	3	49	0.418784	Superior corona radiata
ndi	SCR	3	PANSSP	0.562619	-0.000956218	0.216353	-0.790955	54	3	50	0.370891	Superior corona radiata
ndi	SCR	3	group	0.535796	-0.00860651	0.101852	-1.27935	105	3	101	0.259883	Superior corona radiata
ndi	SFO	3	PANSSN	0.491893	0.000169346	0.558747	0.148567	53	3	49	0.558747	Superior fronto-occipital fasciculus
ndi	SFO	3	PANSSP	0.494856	-0.000103119	0.473248	-0.0674444	54	3	50	0.561078	Superior fronto-occipital fasciculus
ndi	SFO	3	group	0.492709	-0.00936186	0.126943	-1.1475	105	3	101	0.259883	Superior fronto-occipital fasciculus
ndi	SL	2	PANSSN	0.412518	-0.00135192	0.0950236	-1.32887	53	3	49	0.173781	Sub-lobar
ndi	SL	2	PANSSP	0.422806	-0.0022348	0.0523388	-1.65261	54	3	50	0.123971	Sub-lobar
ndi	SL	2	group	0.404599	-0.00767473	0.136382	-1.10273	105	3	101	0.257736	Sub-lobar
ndi	SLF	3	PANSSN	0.559931	-0.000380966	0.336524	-0.424517	53	3	49	0.384598	Superior longitudinal fasciculus
ndi	SLF	3	PANSSP	0.562524	-0.000689169	0.284508	-0.573293	54	3	50	0.421354	Superior longitudinal fasciculus
ndi	SLF	3	group	0.530854	-0.00821566	0.122834	-1.16772	105	3	101	0.259883	Superior longitudinal fasciculus
ndi	SS	3	PANSSN	0.482614	-0.00123256	0.0344567	-1.85986	53	3	49	0.224793	Sagittal stratum
ndi	SS	3	PANSSP	0.4786	-0.00107417	0.121412	-1.18193	54	3	50	0.291388	Sagittal stratum
ndi	SS	3	group	0.439863	-0.00992525	0.0447488	-1.71454	105	3	101	0.17955	Sagittal stratum
ndi	TL	2	PANSSN	0.462714	-0.000930919	0.0773039	-1.44577	53	3	49	0.173781	Temporal Lobe
ndi	TL	2	PANSSP	0.466161	-0.00131543	0.0667379	-1.52534	54	3	50	0.123971	Temporal Lobe
ndi	TL	2	group	0.434228	-0.0102247	0.0298863	-1.90388	105	3	101	0.257736	Temporal Lobe
ndi	UNC	3	PANSSN	0.469037	-0.00124031	0.120779	-1.18545	53	3	49	0.263517	Uncinate fasciculus
ndi	UNC	3	PANSSP	0.460118	-0.00101372	0.240325	-0.710573	54	3	50	0.38452	Uncinate fasciculus
ndi	UNC	3	group	0.423997	0.0146687	0.971099	1.91904	105	3	101	0.971099	Uncinate fasciculus
ndi	WM	0	PANSSN	0.507998	-0.00088454	0.0936577	-1.33725	53	3	49	0.0936577	White Matter
ndi	WM	0	PANSSP	0.510138	-0.00108007	0.115338	-1.2134	54	3	50	0.115338	White Matter
ndi	WM	0	group	0.480238	-0.00580177	0.139131	-1.0901	105	3	101	0.139131	White Matter
odi	ACR	3	PANSSN	0.136898	4.4819e-05	0.525933	0.0653849	53	3	49	0.704597	Anterior corona radiata
odi	ACR	3	PANSSP	0.150864	-0.00131295	0.0759473	-1.45509	54	3	50	0.291345	Anterior corona radiata
odi	ACR	3	group	0.139132	-0.00564283	0.110709	-1.23037	105	3	101	0.295223	Anterior corona radiata
odi	AL	2	PANSSN	0.279677	0.000222094	0.643786	0.370743	53	3	49	0.901685	Anterior Lobe
odi	AL	2	PANSSP	0.273736	0.000393994	0.685537	0.486235	54	3	50	0.685537	Anterior Lobe
odi	AL	2	group	0.29035	-0.00780137	0.0368744	-1.80694	105	3	101	0.221247	Anterior Lobe
odi	ALIC	3	PANSSN	0.0631362	7.72529e-05	0.557806	0.146169	53	3	49	0.704597	IC Anterior Limb
odi	ALIC	3	PANSSP	0.0749104	-0.00104084	0.0701815	-1.49822	54	3	50	0.291345	IC Anterior Limb
odi	ALIC	3	group	0.0734454	-0.00155188	0.332815	-0.433426	105	3	101	0.443753	IC Anterior Limb
odi	AT	2	PANSSN	0.123458	-0.000155353	0.379229	-0.309229	53	3	49	0.892546	Association Tracts
odi	AT	2	PANSSP	0.127623	-0.000485435	0.236369	-0.72351	54	3	50	0.422413	Association Tracts
odi	AT	2	group	0.122822	-0.00279848	0.202402	-0.836578	105	3	101	0.404805	Association Tracts
odi	BCC	3	PANSSN	0.0230468	0.000260565	0.82032	0.925271	53	3	49	0.855986	CC Body
odi	BCC	3	PANSSP	0.0315116	-0.00034195	0.186084	-0.900507	54	3	50	0.319001	CC Body
odi	BCC	3	group	0.0388514	-0.00109819	0.284287	-0.572027	105	3	101	0.44237	CC Body
odi	CGC	3	PANSSN	0.0426993	0.000156124	0.651935	0.392856	53	3	49	0.782322	Cingulate gyrus
odi	CGC	3	PANSSP	0.0496792	-0.000449628	0.200153	-0.848314	54	3	50	0.320245	Cingulate gyrus
odi	CGC	3	group	0.0622014	-0.00236522	0.20877	-0.814035	105	3	101	0.385422	Cingulate gyrus
odi	CGH	3	PANSSN	0.112492	-0.000429819	0.320135	-0.470239	53	3	49	0.704597	Hippocampus
odi	CGH	3	PANSSP	0.103437	0.00024486	0.578592	0.199325	54	3	50	0.578592	Hippocampus
odi	CGH	3	group	0.118071	-0.00140536	0.408088	-0.233073	105	3	101	0.51548	Hippocampus
odi	CP	3	PANSSN	0.0470746	-0.000644926	0.0420016	-1.76378	53	3	49	0.504019	Cerebral peduncle
odi	CP	3	PANSSP	0.0447289	-0.000699935	0.0850865	-1.3917	54	3	50	0.291345	Cerebral peduncle
odi	CP	3	group	0.0406031	-0.00261074	0.177482	-0.929271	105	3	101	0.385422	Cerebral peduncle
odi	CST	3	PANSSN	0.0607478	-0.000163256	0.414527	-0.217071	53	3	49	0.704597	Corticospinal tract
odi	CST	3	PANSSP	0.0687935	-0.00114729	0.128627	-1.14599	54	3	50	0.291345	Corticospinal tract
odi	CST	3	group	0.0860328	-0.00752251	0.0898105	-1.35129	105	3	101	0.269431	Corticospinal tract
odi	CT	2	PANSSN	0.026808	0.000165847	0.751404	0.684008	53	3	49	0.901685	Callosal Tracts
odi	CT	2	PANSSP	0.0349161	-0.000505922	0.0594211	-1.58689	54	3	50	0.422413	Callosal Tracts
odi	CT	2	group	0.0377027	-0.00153478	0.178411	-0.925676	105	3	101	0.404805	Callosal Tracts
odi	CWM	1	PANSSN	0.0877355	-0.000101005	0.405713	-0.239876	53	3	49	0.751534	Core White Matter
odi	CWM	1	PANSSP	0.0929143	-0.000601554	0.143506	-1.07618	54	3	50	0.247253	Core White Matter
odi	CWM	1	group	0.0933216	-0.00335483	0.113875	-1.21355	105	3	101	0.227749	Core White Matter
odi	CbT	2	PANSSN	0.0997655	-0.00017019	0.356178	-0.37084	53	3	49	0.892546	Cerebellar Tracts
odi	CbT	2	PANSSP	0.101464	-0.000439939	0.238725	-0.715792	54	3	50	0.422413	Cerebellar Tracts
odi	CbT	2	group	0.117149	-0.00661262	0.028267	-1.92903	105	3	101	0.221247	Cerebellar Tracts
odi	EC	3	PANSSN	0.135646	-0.000296986	0.312093	-0.49304	53	3	49	0.704597	External capsule
odi	EC	3	PANSSP	0.141515	-0.00076807	0.171577	-0.957036	54	3	50	0.319001	External capsule
odi	EC	3	group	0.13127	-0.00199045	0.313345	-0.487883	105	3	101	0.44237	External capsule
odi	FL	2	PANSSN	0.150914	0.000233103	0.69531	0.514262	53	3	49	0.901685	Frontal Lobe
odi	FL	2	PANSSP	0.16054	-0.000575443	0.172684	-0.952613	54	3	50	0.422413	Frontal Lobe
odi	FL	2	group	0.159303	-0.0012415	0.340794	-0.411487	105	3	101	0.468805	Frontal Lobe
odi	FX	3	PANSSN	0.0368503	-0.000629842	0.0208931	-2.09047	53	3	49	0.501434	Fornix
odi	FX	3	PANSSP	0.0269452	5.04927e-05	0.547072	0.118869	54	3	50	0.578592	Fornix
odi	FX	3	group	0.0271248	0.000109629	0.522556	0.0567101	105	3	101	0.570061	Fornix
odi	FXST	3	PANSSN	0.0425969	0.000282205	0.702288	0.534482	53	3	49	0.802614	Fornix (cres)
odi	FXST	3	PANSSP	0.0488505	-0.000363299	0.305412	-0.512117	54	3	50	0.424214	Fornix (cres)
odi	FXST	3	group	0.0562978	4.90222e-05	0.505437	0.0136624	105	3	101	0.570061	Fornix (cres)
odi	GCC	3	PANSSN	0.0283169	-2.51222e-05	0.464239	-0.090224	53	3	49	0.704597	CC Genu
odi	GCC	3	PANSSP	0.0341497	-0.000601569	0.0526548	-1.64953	54	3	50	0.291345	CC Genu
odi	GCC	3	group	0.0325166	0.000438146	0.589384	0.22655	105	3	101	0.61501	CC Genu
odi	IFO	3	PANSSN	0.0790311	-0.000638099	0.152816	-1.03525	53	3	49	0.704597	Inferior fronto-occipital fasciculus
odi	IFO	3	PANSSP	0.0864971	-0.00118619	0.0769115	-1.44813	54	3	50	0.291345	Inferior fronto-occipital fasciculus
odi	IFO	3	group	0.0743434	-0.000128839	0.48848	-0.0289512	105	3	101	0.570061	Inferior fronto-occipital fasciculus
odi	LL	2	PANSSN	0.148036	-0.000190742	0.384031	-0.296552	53	3	49	0.892546	Limbic Lobe
odi	LL	2	PANSSP	0.148372	-0.000281637	0.372718	-0.326465	54	3	50	0.440115	Limbic Lobe
odi	LL	2	group	0.16785	-0.000100448	0.490735	-0.0232829	105	3	101	0.561881	Limbic Lobe
odi	LT	2	PANSSN	0.0630816	-6.95519e-05	0.446273	-0.135787	53	3	49	0.892546	Limbic Tracts
odi	LT	2	PANSSP	0.0634478	-0.000175858	0.399517	-0.255957	54	3	50	0.440115	Limbic Tracts
odi	LT	2	group	0.0741221	-0.00128953	0.351604	-0.382076	105	3	101	0.468805	Limbic Tracts
odi	ML	3	PANSSN	0.0537043	-0.000315121	0.292864	-0.548663	53	3	49	0.704597	Medial lemniscus
odi	ML	3	PANSSP	0.0561198	-0.000904491	0.123674	-1.1705	54	3	50	0.291345	Medial lemniscus
odi	ML	3	group	0.0565997	-0.00578615	0.0836931	-1.39066	105	3	101	0.269431	Medial lemniscus
odi	OL	2	PANSSN	0.173754	0.000415879	0.842166	1.01378	53	3	49	0.918727	Occipital Lobe
odi	OL	2	PANSSP	0.184998	-0.000596795	0.141488	-1.08534	54	3	50	0.422413	Occipital Lobe
odi	OL	2	group	0.188899	0.00274472	0.842252	1.00877	105	3	101	0.842252	Occipital Lobe
odi	PCR	3	PANSSN	0.125779	-0.000165946	0.39708	-0.262339	53	3	49	0.704597	Posterior corona radiata
odi	PCR	3	PANSSP	0.124923	-0.000253022	0.38357	-0.297733	54	3	50	0.460285	Posterior corona radiata
odi	PCR	3	group	0.127585	-0.00227217	0.297061	-0.534571	105	3	101	0.44237	Posterior corona radiata
odi	PCT	3	PANSSN	0.130579	-0.000212055	0.422868	-0.195595	53	3	49	0.704597	Pontine crossing tract
odi	PCT	3	PANSSP	0.141916	-0.00167025	0.126599	-1.15594	54	3	50	0.291345	Pontine crossing tract
odi	PCT	3	group	0.150303	-0.0212001	0.00411433	-2.69574	105	3	101	0.098744	Pontine crossing tract
odi	PL	2	PANSSN	0.218928	0.000639263	0.934916	1.53929	53	3	49	0.934916	Posterior Lobe
odi	PL	2	PANSSP	0.225387	-0.000141435	0.403439	-0.245755	54	3	50	0.440115	Posterior Lobe
odi	PL	2	group	0.230821	-0.00166732	0.285955	-0.567092	105	3	101	0.468805	Posterior Lobe
odi	PLIC	3	PANSSN	0.077783	-0.000403459	0.20743	-0.822354	53	3	49	0.704597	IC Posterior Limb
odi	PLIC	3	PANSSP	0.0822404	-0.000939257	0.0777026	-1.44247	54	3	50	0.291345	IC Posterior Limb
odi	PLIC	3	group	0.0780723	-0.00608665	0.0333955	-1.85308	105	3	101	0.200373	IC Posterior Limb
odi	PT	2	PANSSN	0.0996415	-0.000192516	0.351106	-0.384581	53	3	49	0.892546	Projection Tracts
odi	PT	2	PANSSP	0.105417	-0.00080845	0.114523	-1.21772	54	3	50	0.422413	Projection Tracts
odi	PT	2	group	0.102091	-0.00399676	0.111538	-1.22593	105	3	101	0.404805	Projection Tracts
odi	PTR	3	PANSSN	0.0611745	-6.29283e-05	0.429948	-0.177438	53	3	49	0.704597	Posterior thalamic radiation
odi	PTR	3	PANSSP	0.058635	7.43279e-05	0.561683	0.156033	54	3	50	0.578592	Posterior thalamic radiation
odi	PTR	3	group	0.0575252	0.001345	0.688293	0.49253	105	3	101	0.688293	Posterior thalamic radiation
odi	PWM	1	PANSSN	0.16764	0.000297565	0.751534	0.684425	53	3	49	0.751534	Peripheral White Matter
odi	PWM	1	PANSSP	0.175171	-0.000401551	0.247253	-0.688201	54	3	50	0.247253	Peripheral White Matter
odi	PWM	1	group	0.178687	-0.000931369	0.372171	-0.327005	105	3	101	0.372171	Peripheral White Matter
odi	RLIC	3	PANSSN	0.0854235	-0.000483857	0.19562	-0.865024	53	3	49	0.704597	IC Retrolenticular
odi	RLIC	3	PANSSP	0.0864231	-0.000709926	0.174396	-0.945815	54	3	50	0.319001	IC Retrolenticular
odi	RLIC	3	group	0.0881725	-0.00561071	0.0671247	-1.50967	105	3	101	0.268499	IC Retrolenticular
odi	SCC	3	PANSSN	0.0307578	0.000199053	0.812384	0.894869	53	3	49	0.855986	CC Splenium
odi	SCC	3	PANSSP	0.0403406	-0.000652215	0.0135886	-2.27578	54	3	50	0.291345	CC Splenium
odi	SCC	3	group	0.0405949	-0.00385629	0.0137096	-2.23796	105	3	101	0.116995	CC Splenium
odi	SCR	3	PANSSN	0.149954	-0.000117313	0.423473	-0.194042	53	3	49	0.704597	Superior corona radiata
odi	SCR	3	PANSSP	0.16015	-0.000899602	0.133533	-1.12237	54	3	50	0.291345	Superior corona radiata
odi	SCR	3	group	0.150673	-0.00329302	0.19838	-0.851041	105	3	101	0.385422	Superior corona radiata
odi	SFO	3	PANSSN	0.11137	0.00104564	0.875839	1.16834	53	3	49	0.875839	Superior fronto-occipital fasciculus
odi	SFO	3	PANSSP	0.128487	-3.8436e-06	0.498753	-0.00314034	54	3	50	0.570004	Superior fronto-occipital fasciculus
odi	SFO	3	group	0.140115	-0.00590997	0.178198	-0.926499	105	3	101	0.385422	Superior fronto-occipital fasciculus
odi	SL	2	PANSSN	0.12485	-0.000224861	0.370034	-0.333649	53	3	49	0.892546	Sub-lobar
odi	SL	2	PANSSP	0.126482	-0.000509056	0.287786	-0.56356	54	3	50	0.431679	Sub-lobar
odi	SL	2	group	0.139091	-0.0041218	0.178658	-0.924719	105	3	101	0.404805	Sub-lobar
odi	SLF	3	PANSSN	0.138745	2.69301e-05	0.520387	0.051387	53	3	49	0.704597	Superior longitudinal fasciculus
odi	SLF	3	PANSSP	0.142745	-0.000299125	0.335836	-0.426364	54	3	50	0.424214	Superior longitudinal fasciculus
odi	SLF	3	group	0.137423	-0.00227752	0.260521	-0.64399	105	3	101	0.44237	Superior longitudinal fasciculus
odi	SS	3	PANSSN	0.0652239	-0.000532819	0.14736	-1.05916	53	3	49	0.704597	Sagittal stratum
odi	SS	3	PANSSP	0.0631015	-0.000381482	0.288718	-0.560805	54	3	50	0.424214	Sagittal stratum
odi	SS	3	group	0.0710107	-0.00551533	0.0638576	-1.5358	105	3	101	0.268499	Sagittal stratum
odi	TL	2	PANSSN	0.174559	0.000300598	0.731598	0.622032	53	3	49	0.901685	Temporal Lobe
odi	TL	2	PANSSP	0.182505	-0.000447767	0.246408	-0.690913	54	3	50	0.422413	Temporal Lobe
odi	TL	2	group	0.182765	0.000119445	0.515058	0.0378466	105	3	101	0.561881	Temporal Lobe
odi	UNC	3	PANSSN	0.042132	4.54212e-05	0.546969	0.11862	53	3	49	0.704597	Uncinate fasciculus
odi	UNC	3	PANSSP	0.0459118	-0.0002198	0.335071	-0.428481	54	3	50	0.424214	Uncinate fasciculus
odi	UNC	3	group	0.0492897	-0.00663027	0.0146244	-2.21159	105	3	101	0.116995	Uncinate fasciculus
odi	WM	0	PANSSN	0.142346	0.000171394	0.655897	0.403678	53	3	49	0.655897	White Matter
odi	WM	0	PANSSP	0.149132	-0.000464864	0.208069	-0.819946	54	3	50	0.208069	White Matter
odi	WM	0	group	0.151664	-0.00169854	0.270194	-0.614317	105	3	101	0.270194	White Matter
v_iso	ACR	3	PANSSN	-7.67334	-0.00108307	0.489841	-0.0255989	53	3	49	0.734761	Anterior corona radiata
v_iso	ACR	3	PANSSP	-7.21585	-0.0546038	0.168955	-0.967584	54	3	50	0.602118	Anterior corona radiata
v_iso	ACR	3	group	-6.72709	-0.209368	0.246581	-0.687789	105	3	101	0.856685	Anterior corona radiata
v_iso	AL	2	PANSSN	-5.85947	-0.0152221	0.247227	-0.688388	53	3	49	0.494455	Anterior Lobe
v_iso	AL	2	PANSSP	-5.64851	-0.0445519	0.0678224	-1.51668	54	3	50	0.373062	Anterior Lobe
v_iso	AL	2	group	-6.11429	0.02192	0.556083	0.141403	105	3	101	0.741444	Anterior Lobe
v_iso	ALIC	3	PANSSN	-6.68284	-0.00267001	0.466837	-0.0836516	53	3	49	0.734761	IC Anterior Limb
v_iso	ALIC	3	PANSSP	-6.88177	0.0207208	0.684936	0.484527	54	3	50	0.850877	IC Anterior Limb
v_iso	ALIC	3	group	-6.22972	0.273144	0.912255	1.36435	105	3	101	0.986127	IC Anterior Limb
v_iso	AT	2	PANSSN	-6.13275	-0.0203568	0.191572	-0.880022	53	3	49	0.494455	Association Tracts
v_iso	AT	2	PANSSP	-6.23761	-0.0214383	0.248231	-0.685071	54	3	50	0.373062	Association Tracts
v_iso	AT	2	group	-6.07601	-0.0559991	0.372885	-0.325112	105	3	101	0.708529	Association Tracts
v_iso	BCC	3	PANSSN	-3.28278	-0.00606011	0.364488	-0.348475	53	3	49	0.734761	CC Body
v_iso	BCC	3	PANSSP	-3.65258	0.0195077	0.797122	0.838473	54	3	50	0.850877	CC Body
v_iso	BCC	3	group	-3.5	0.236797	0.966402	1.85028	105	3	101	0.986127	CC Body
v_iso	CGC	3	PANSSN	-5.40971	-0.00685161	0.402367	-0.248568	53	3	49	0.734761	Cingulate gyrus
v_iso	CGC	3	PANSSP	-6.16955	0.0509642	0.916491	1.40225	54	3	50	0.916491	Cingulate gyrus
v_iso	CGC	3	group	-5.49154	0.14817	0.773127	0.75209	105	3	101	0.986127	Cingulate gyrus
v_iso	CGH	3	PANSSN	-7.42	-0.000640252	0.484461	-0.03916	53	3	49	0.734761	Hippocampus
v_iso	CGH	3	PANSSP	-7.60344	0.0183556	0.79806	0.841852	54	3	50	0.850877	Hippocampus
v_iso	CGH	3	group	-7.06459	0.201685	0.935404	1.5298	105	3	101	0.986127	Hippocampus
v_iso	CP	3	PANSSN	-1.88801	0.00522899	0.70106	0.530911	53	3	49	0.86164	Cerebral peduncle
v_iso	CP	3	PANSSP	-1.92013	0.00349225	0.602849	0.262125	54	3	50	0.850877	Cerebral peduncle
v_iso	CP	3	group	-1.66681	-0.0727554	0.141184	-1.08078	105	3	101	0.856685	Cerebral peduncle
v_iso	CST	3	PANSSN	-4.16189	0.0193146	0.740713	0.65024	53	3	49	0.86164	Corticospinal tract
v_iso	CST	3	PANSSP	-3.67198	-0.0153711	0.351236	-0.384184	54	3	50	0.602118	Corticospinal tract
v_iso	CST	3	group	-2.73944	-0.207172	0.186564	-0.894598	105	3	101	0.856685	Corticospinal tract
v_iso	CT	2	PANSSN	-3.08621	-0.00135042	0.460705	-0.0991664	53	3	49	0.502588	Callosal Tracts
v_iso	CT	2	PANSSP	-3.28276	0.0147721	0.790276	0.814101	54	3	50	0.86212	Callosal Tracts
v_iso	CT	2	group	-3.29032	0.206636	0.977626	2.0323	105	3	101	0.977626	Callosal Tracts
v_iso	CWM	1	PANSSN	-4.5192	-0.0116951	0.282273	-0.580038	53	3	49	0.282273	Core White Matter
v_iso	CWM	1	PANSSP	-4.52695	-0.0161995	0.276271	-0.597995	54	3	50	0.276271	Core White Matter
v_iso	CWM	1	group	-4.395	-0.014327	0.461405	-0.0971369	105	3	101	0.461405	Core White Matter
v_iso	CbT	2	PANSSN	-1.20491	-0.00549705	0.387132	-0.288392	53	3	49	0.502588	Cerebellar Tracts
v_iso	CbT	2	PANSSP	-0.880753	-0.0386197	0.0648518	-1.54067	54	3	50	0.373062	Cerebellar Tracts
v_iso	CbT	2	group	-1.56189	-0.141032	0.155881	-1.01662	105	3	101	0.708529	Cerebellar Tracts
v_iso	EC	3	PANSSN	-8.42902	0.0158943	0.879831	1.18857	53	3	49	0.879831	External capsule
v_iso	EC	3	PANSSP	-8.13425	-0.01325	0.234412	-0.729956	54	3	50	0.602118	External capsule
v_iso	EC	3	group	-7.83599	0.104058	0.851915	1.05012	105	3	101	0.986127	External capsule
v_iso	FL	2	PANSSN	-5.93079	-0.0451725	0.123277	-1.17278	53	3	49	0.494455	Frontal Lobe
v_iso	FL	2	PANSSP	-6.36542	-0.0203967	0.34949	-0.388929	54	3	50	0.419388	Frontal Lobe
v_iso	FL	2	group	-5.85407	-0.260496	0.179327	-0.922138	105	3	101	0.708529	Frontal Lobe
v_iso	FX	3	PANSSN	-1.52039	0.0112011	0.812524	0.895397	53	3	49	0.86164	Fornix
v_iso	FX	3	PANSSP	-1.28457	-0.021516	0.108228	-1.25183	54	3	50	0.602118	Fornix
v_iso	FX	3	group	-1.48106	0.117737	0.889834	1.23329	105	3	101	0.986127	Fornix
v_iso	FXST	3	PANSSN	-2.88055	-0.00585293	0.41114	-0.225821	53	3	49	0.734761	Fornix (cres)
v_iso	FXST	3	PANSSP	-3.10573	0.0172132	0.688894	0.495793	54	3	50	0.850877	Fornix (cres)
v_iso	FXST	3	group	-2.99393	0.0111705	0.52296	0.0577263	105	3	101	0.986127	Fornix (cres)
v_iso	GCC	3	PANSSN	-3.67005	0.0118779	0.757844	0.704735	53	3	49	0.86164	CC Genu
v_iso	GCC	3	PANSSP	-3.67363	0.0191329	0.79861	0.843835	54	3	50	0.850877	CC Genu
v_iso	GCC	3	group	-3.90396	0.263935	0.98103	2.10313	105	3	101	0.986127	CC Genu
v_iso	IFO	3	PANSSN	-8.43743	-0.00833143	0.322322	-0.464083	53	3	49	0.734761	Inferior fronto-occipital fasciculus
v_iso	IFO	3	PANSSP	-8.26035	-0.0231848	0.168388	-0.969878	54	3	50	0.602118	Inferior fronto-occipital fasciculus
v_iso	IFO	3	group	-7.58507	0.105	0.765806	0.727854	105	3	101	0.986127	Inferior fronto-occipital fasciculus
v_iso	LL	2	PANSSN	-6.52561	0.00632258	0.638566	0.356672	53	3	49	0.638566	Limbic Lobe
v_iso	LL	2	PANSSP	-6.35125	-0.0162962	0.248708	-0.683547	54	3	50	0.373062	Limbic Lobe
v_iso	LL	2	group	-6.15524	0.000604654	0.501864	0.00468441	105	3	101	0.741444	Limbic Lobe
v_iso	LT	2	PANSSN	-5.06821	-0.00307837	0.426586	-0.186052	53	3	49	0.502588	Limbic Tracts
v_iso	LT	2	PANSSP	-5.43566	0.0262871	0.882259	1.20081	54	3	50	0.882259	Limbic Tracts
v_iso	LT	2	group	-5.00828	0.131284	0.876019	1.16203	105	3	101	0.968868	Limbic Tracts
v_iso	ML	3	PANSSN	-4.98983	0.00866186	0.654115	0.398805	53	3	49	0.86164	Medial lemniscus
v_iso	ML	3	PANSSP	-5.04691	0.0265163	0.815424	0.906247	54	3	50	0.850877	Medial lemniscus
v_iso	ML	3	group	-4.85413	0.290021	0.936828	1.54141	105	3	101	0.986127	Medial lemniscus
v_iso	OL	2	PANSSN	-3.31106	-0.0157408	0.240632	-0.709684	53	3	49	0.494455	Occipital Lobe
v_iso	OL	2	PANSSP	-3.38586	-0.0267108	0.190463	-0.884003	54	3	50	0.373062	Occipital Lobe
v_iso	OL	2	group	-4.29302	-0.13668	0.221079	-0.771593	105	3	101	0.708529	Occipital Lobe
v_iso	PCR	3	PANSSN	-6.3352	-0.0143325	0.363157	-0.352045	53	3	49	0.734761	Posterior corona radiata
v_iso	PCR	3	PANSSP	-6.11003	-0.0457577	0.202311	-0.840515	54	3	50	0.602118	Posterior corona radiata
v_iso	PCR	3	group	-5.78585	-0.201701	0.249866	-0.67735	105	3	101	0.856685	Posterior corona radiata
v_iso	PCT	3	PANSSN	-5.55339	0.0370644	0.825738	0.946528	53	3	49	0.86164	Pontine crossing tract
v_iso	PCT	3	PANSSP	-4.90269	-0.0206581	0.348966	-0.390356	54	3	50	0.602118	Pontine crossing tract
v_iso	PCT	3	group	-4.40491	-0.164929	0.28697	-0.564096	105	3	101	0.860909	Pontine crossing tract
v_iso	PL	2	PANSSN	-4.7581	-0.0322066	0.0991555	-1.30405	53	3	49	0.494455	Posterior Lobe
v_iso	PL	2	PANSSP	-4.77823	-0.0426086	0.103898	-1.27616	54	3	50	0.373062	Posterior Lobe
v_iso	PL	2	group	-5.2353	-0.0412492	0.413309	-0.219611	105	3	101	0.708529	Posterior Lobe
v_iso	PLIC	3	PANSSN	-3.66714	-0.0267728	0.172464	-0.953677	53	3	49	0.734761	IC Posterior Limb
v_iso	PLIC	3	PANSSP	-3.64698	-0.032061	0.199835	-0.849468	54	3	50	0.602118	IC Posterior Limb
v_iso	PLIC	3	group	-2.92301	-0.141092	0.239396	-0.710887	105	3	101	0.856685	IC Posterior Limb
v_iso	PT	2	PANSSN	-5.1662	-0.0150527	0.296875	-0.536925	53	3	49	0.502588	Projection Tracts
v_iso	PT	2	PANSSP	-5.06582	-0.0288327	0.222958	-0.768311	54	3	50	0.373062	Projection Tracts
v_iso	PT	2	group	-4.70996	-0.08987	0.328354	-0.445782	105	3	101	0.708529	Projection Tracts
v_iso	PTR	3	PANSSN	-2.97242	-0.0189395	0.19124	-0.881257	53	3	49	0.734761	Posterior thalamic radiation
v_iso	PTR	3	PANSSP	-3.08171	-0.0122086	0.337833	-0.420852	54	3	50	0.602118	Posterior thalamic radiation
v_iso	PTR	3	group	-4.01714	0.132809	0.794022	0.823869	105	3	101	0.986127	Posterior thalamic radiation
v_iso	PWM	1	PANSSN	-5.44198	-0.0299006	0.128689	-1.14596	53	3	49	0.257377	Peripheral White Matter
v_iso	PWM	1	PANSSP	-5.66371	-0.0232171	0.258231	-0.653447	54	3	50	0.276271	Peripheral White Matter
v_iso	PWM	1	group	-5.61309	-0.141638	0.235001	-0.725207	105	3	101	0.461405	Peripheral White Matter
v_iso	RLIC	3	PANSSN	-5.64855	-0.0139788	0.334151	-0.431077	53	3	49	0.734761	IC Retrolenticular
v_iso	RLIC	3	PANSSP	-5.45121	-0.0511008	0.122873	-1.17453	54	3	50	0.602118	IC Retrolenticular
v_iso	RLIC	3	group	-5.38729	0.205172	0.78723	0.800085	105	3	101	0.986127	IC Retrolenticular
v_iso	SCC	3	PANSSN	-2.30504	-0.00623881	0.261671	-0.642813	53	3	49	0.734761	CC Splenium
v_iso	SCC	3	PANSSP	-2.42672	0.00436914	0.630348	0.334631	54	3	50	0.850877	CC Splenium
v_iso	SCC	3	group	-2.46494	0.114772	0.921444	1.42545	105	3	101	0.986127	CC Splenium
v_iso	SCR	3	PANSSN	-5.36217	-0.0457443	0.17726	-0.934711	53	3	49	0.734761	Superior corona radiata
v_iso	SCR	3	PANSSP	-5.42985	-0.0392677	0.277223	-0.595123	54	3	50	0.602118	Superior corona radiata
v_iso	SCR	3	group	-4.73594	-0.370994	0.144789	-1.06464	105	3	101	0.856685	Superior corona radiata
v_iso	SFO	3	PANSSN	-6.62262	0.0170543	0.645403	0.375115	53	3	49	0.86164	Superior fronto-occipital fasciculus
v_iso	SFO	3	PANSSP	-5.86767	-0.0395456	0.25937	-0.649886	54	3	50	0.602118	Superior fronto-occipital fasciculus
v_iso	SFO	3	group	-5.55259	-0.101554	0.381954	-0.301164	105	3	101	0.986127	Superior fronto-occipital fasciculus
v_iso	SL	2	PANSSN	-5.51726	-0.002555	0.402676	-0.247764	53	3	49	0.502588	Sub-lobar
v_iso	SL	2	PANSSP	-5.45407	-0.00768296	0.290038	-0.556907	54	3	50	0.386717	Sub-lobar
v_iso	SL	2	group	-5.23369	0.0912088	0.888129	1.22415	105	3	101	0.968868	Sub-lobar
v_iso	SLF	3	PANSSN	-4.30825	-0.0567291	0.0866011	-1.38212	53	3	49	0.734761	Superior longitudinal fasciculus
v_iso	SLF	3	PANSSP	-4.80415	-0.0327329	0.28154	-0.582151	54	3	50	0.602118	Superior longitudinal fasciculus
v_iso	SLF	3	group	-4.62158	-0.339588	0.129383	-1.13571	105	3	101	0.856685	Superior longitudinal fasciculus
v_iso	SS	3	PANSSN	-6.17405	-0.00508464	0.411796	-0.224124	53	3	49	0.734761	Sagittal stratum
v_iso	SS	3	PANSSP	-6.21103	-0.00654214	0.41542	-0.214744	54	3	50	0.664672	Sagittal stratum
v_iso	SS	3	group	-6.40384	0.273882	0.924428	1.44646	105	3	101	0.986127	Sagittal stratum
v_iso	TL	2	PANSSN	-6.14526	-0.0177741	0.196726	-0.860962	53	3	49	0.494455	Temporal Lobe
v_iso	TL	2	PANSSP	-6.24251	-0.0232961	0.205309	-0.829763	54	3	50	0.373062	Temporal Lobe
v_iso	TL	2	group	-6.26414	-0.0853742	0.301426	-0.521944	105	3	101	0.708529	Temporal Lobe
v_iso	UNC	3	PANSSN	-3.25373	-0.0257212	0.149021	-1.05182	53	3	49	0.734761	Uncinate fasciculus
v_iso	UNC	3	PANSSP	-3.39875	-0.0271291	0.209222	-0.81587	54	3	50	0.602118	Uncinate fasciculus
v_iso	UNC	3	group	-3.82809	0.450521	0.986127	2.23313	105	3	101	0.986127	Uncinate fasciculus
v_iso	WM	0	PANSSN	-5.14987	-0.0241375	0.158526	-1.01086	53	3	49	0.158526	White Matter
v_iso	WM	0	PANSSP	-5.30386	-0.0209956	0.259867	-0.648335	54	3	50	0.259867	White Matter
v_iso	WM	0	group	-5.22749	-0.101336	0.285162	-0.569438	105	3	101	0.285162	White Matter
